# Population-scale transcriptomics reveals host genetic control of phyllosphere fungal communities

**DOI:** 10.64898/2026.05.21.727028

**Authors:** Charles Colvin, Surinder Chopra

## Abstract

The composition of plant-associated microbial communities plays a central role in host health and agricultural productivity, yet the genetic basis of plant–fungal interactions in the phyllosphere remains poorly understood. Progress has been limited in part by technical challenges in profiling low-abundance fungal communities and linking their variation to host genetics. Here we show that standard polyA-enriched RNA sequencing of plant leaf tissue, without targeted microbial enrichment, captures sufficient fungal transcripts to enable quantitative profiling of metabolically active mycobiomes at scale.

Although fungal transcripts represented only 0.03–0.4% of classified reads in standard polyA-enriched leaf RNA-seq datasets, this still yielded >79 million fungal reads across 2,194 field-collected samples (median = 5,260–59,746 reads per sample), enabling robust quantification of several hundred fungal taxa. Leveraging these data, we perform genome-wide association and transcriptome-wide association analyses of fungal relative abundance and identify widespread host genetic control of phyllosphere fungal communities.

We detect extensive and biologically structured associations between host genetic variation, gene expression, and fungal abundance across all three crops, including numerous loci with multi-taxon effects and strong colocalization between GWAS and expression quantitative trait loci. Network and module-level analyses further reveal coordinated host transcriptional programs linked to fungal community variation, while integration of orthologous gene sets indicates partial conservation but substantial species specificity in underlying genetic architecture.

Together, these results demonstrate that standard RNA-seq datasets contain sufficient ecological signal to enable high-resolution microbiome genetic mapping and reveal that host genetic control of phyllosphere fungal communities is more pervasive than previously appreciated. This framework provides a scalable approach for reusing existing transcriptomic datasets to study plant–microbe interactions across diverse species and environments.
