## Supplementary Dataset S4 for "Population-scale transcriptomics reveals host genetic control of phyllosphere fungal communities"

Orthogroup	Species	Genes
OG0000000	Zmays_v5	Zm00001eb262130
OG0000000	Zmays_v5	Zm00001eb262430
OG0000000	Zmays_v5	Zm00001eb263310
OG0000000	Zmays_v5	Zm00001eb263410
OG0000000	Zmays_v5	Zm00001eb263510
OG0000000	Zmays_v5	Zm00001eb263750
OG0000000	Zmays_v5	Zm00001eb263830
OG0000005	Gmax_Wm82_v2	Glyma.18G113800
OG0000010	Sbicolor_v5	Sobic.008G185200
OG0000010	Zmays_v5	Zm00001eb355100
OG0000014	Sbicolor_v5	Sobic.007G113500
OG0000015	Gmax_Wm82_v2	Glyma.13G011900
OG0000015	Gmax_Wm82_v2	Glyma.13G012400
OG0000015	Gmax_Wm82_v2	Glyma.13G018200
OG0000015	Gmax_Wm82_v2	Glyma.13G021100
OG0000015	Gmax_Wm82_v2	Glyma.13G022700
OG0000015	Gmax_Wm82_v2	Glyma.13G023300
OG0000029	Zmays_v5	Zm00001eb238870
OG0000034	Gmax_Wm82_v2	Glyma.16G169700
OG0000034	Sbicolor_v5	Sobic.008G075700
OG0000040	Zmays_v5	Zm00001eb361270
OG0000044	Zmays_v5	Zm00001eb237530
OG0000047	Gmax_Wm82_v2	Glyma.06G149300
OG0000051	Sbicolor_v5	Sobic.010G113100
OG0000054	Sbicolor_v5	Sobic.007G099166
OG0000055	Sbicolor_v5	Sobic.004G214800
OG0000055	Sbicolor_v5	Sobic.004G214900
OG0000055	Sbicolor_v5	Sobic.004G217525
OG0000065	Gmax_Wm82_v2	Glyma.08G341400
OG0000065	Gmax_Wm82_v2	Glyma.09G163700
OG0000065	Gmax_Wm82_v2	Glyma.16G212400
OG0000067	Sbicolor_v5	Sobic.004G324800
OG0000071	Sbicolor_v5	Sobic.001G319100
OG0000077	Sbicolor_v5	Sobic.010G264900
OG0000084	Gmax_Wm82_v2	Glyma.02G160000
OG0000086	Sbicolor_v5	Sobic.004G044932
OG0000102	Gmax_Wm82_v2	Glyma.18G231500
OG0000102	Zmays_v5	Zm00001eb419390
OG0000103	Gmax_Wm82_v2	Glyma.08G092800
OG0000112	Gmax_Wm82_v2	Glyma.05G126800
OG0000114	Zmays_v5	Zm00001eb293660
OG0000122	Sbicolor_v5	Sobic.001G197225
OG0000126	Gmax_Wm82_v2	Glyma.18G112900
OG0000135	Gmax_Wm82_v2	Glyma.05G124900
OG0000148	Sbicolor_v5	Sobic.003G285300
OG0000155	Gmax_Wm82_v2	Glyma.17G219800
OG0000155	Gmax_Wm82_v2	Glyma.19G019300
OG0000155	Sbicolor_v5	Sobic.006G068400
OG0000158	Sbicolor_v5	Sobic.004G220300
OG0000163	Gmax_Wm82_v2	Glyma.15G203500
OG0000165	Sbicolor_v5	Sobic.004G210400
OG0000182	Gmax_Wm82_v2	Glyma.15G241300
OG0000187	Zmays_v5	Zm00001eb070540
OG0000189	Sbicolor_v5	Sobic.001G277500
OG0000189	Sbicolor_v5	Sobic.010G028600
OG0000193	Sbicolor_v5	Sobic.007G164400
OG0000201	Sbicolor_v5	Sobic.008G026100
OG0000201	Sbicolor_v5	Sobic.008G178300
OG0000201	Zmays_v5	Zm00001eb405770
OG0000215	Sbicolor_v5	Sobic.006G033800
OG0000217	Sbicolor_v5	Sobic.005G053652
OG0000223	Gmax_Wm82_v2	Glyma.06G229900
OG0000232	Sbicolor_v5	Sobic.001G498700
OG0000237	Sbicolor_v5	Sobic.003G359800
OG0000238	Gmax_Wm82_v2	Glyma.04G118700
OG0000246	Gmax_Wm82_v2	Glyma.15G134300
OG0000249	Zmays_v5	Zm00001eb355400
OG0000254	Zmays_v5	Zm00001eb181630
OG0000260	Sbicolor_v5	Sobic.008G030700
OG0000260	Zmays_v5	Zm00001eb406100
OG0000266	Sbicolor_v5	Sobic.002G403400
OG0000278	Gmax_Wm82_v2	Glyma.15G071200
OG0000280	Gmax_Wm82_v2	Glyma.11G185000
OG0000288	Sbicolor_v5	Sobic.002G228200
OG0000291	Sbicolor_v5	Sobic.010G182600
OG0000306	Gmax_Wm82_v2	Glyma.09G274000
OG0000306	Sbicolor_v5	Sobic.008G029400
OG0000313	Gmax_Wm82_v2	Glyma.18G111200
OG0000313	Gmax_Wm82_v2	Glyma.18G111300
OG0000314	Gmax_Wm82_v2	Glyma.12G061600
OG0000317	Zmays_v5	Zm00001eb405860
OG0000317	Zmays_v5	Zm00001eb405870
OG0000317	Zmays_v5	Zm00001eb405910
OG0000317	Zmays_v5	Zm00001eb405920
OG0000317	Zmays_v5	Zm00001eb405940
OG0000317	Zmays_v5	Zm00001eb405980
OG0000331	Gmax_Wm82_v2	Glyma.17G018200
OG0000339	Sbicolor_v5	Sobic.010G080100
OG0000347	Sbicolor_v5	Sobic.004G261800
OG0000348	Zmays_v5	Zm00001eb023310
OG0000349	Sbicolor_v5	Sobic.010G020200
OG0000351	Sbicolor_v5	Sobic.002G041100
OG0000351	Sbicolor_v5	Sobic.002G041200
OG0000356	Gmax_Wm82_v2	Glyma.19G076800
OG0000356	Zmays_v5	Zm00001eb173390
OG0000403	Sbicolor_v5	Sobic.007G112500
OG0000403	Sbicolor_v5	Sobic.007G181702
OG0000410	Sbicolor_v5	Sobic.009G169900
OG0000420	Gmax_Wm82_v2	Glyma.10G169300
OG0000426	Gmax_Wm82_v2	Glyma.05G065700
OG0000426	Gmax_Wm82_v2	Glyma.17G147500
OG0000438	Sbicolor_v5	Sobic.003G169400
OG0000451	Sbicolor_v5	Sobic.006G132400
OG0000491	Gmax_Wm82_v2	Glyma.10G184600
OG0000491	Gmax_Wm82_v2	Glyma.10G184700
OG0000491	Gmax_Wm82_v2	Glyma.20G205700
OG0000491	Gmax_Wm82_v2	Glyma.20G205800
OG0000493	Gmax_Wm82_v2	Glyma.11G210300
OG0000500	Zmays_v5	Zm00001eb274980
OG0000557	Gmax_Wm82_v2	Glyma.13G014100
OG0000557	Gmax_Wm82_v2	Glyma.13G016700
OG0000557	Gmax_Wm82_v2	Glyma.13G021200
OG0000557	Gmax_Wm82_v2	Glyma.13G021600
OG0000563	Gmax_Wm82_v2	Glyma.03G247400
OG0000563	Sbicolor_v5	Sobic.008G156900
OG0000568	Sbicolor_v5	Sobic.003G422700
OG0000576	Zmays_v5	Zm00001eb226810
OG0000582	Sbicolor_v5	Sobic.004G191700
OG0000593	Sbicolor_v5	Sobic.003G053500
OG0000610	Sbicolor_v5	Sobic.010G132500
OG0000615	Sbicolor_v5	Sobic.010G179150
OG0000615	Sbicolor_v5	Sobic.010G179500
OG0000623	Sbicolor_v5	Sobic.004G079400
OG0000635	Zmays_v5	Zm00001eb002100
OG0000674	Sbicolor_v5	Sobic.001G363300
OG0000675	Gmax_Wm82_v2	Glyma.11G048300
OG0000685	Gmax_Wm82_v2	Glyma.02G028700
OG0000690	Sbicolor_v5	Sobic.001G151400
OG0000714	Gmax_Wm82_v2	Glyma.05G079700
OG0000714	Gmax_Wm82_v2	Glyma.19G068300
OG0000731	Sbicolor_v5	Sobic.003G311900
OG0000740	Zmays_v5	Zm00001eb283610
OG0000747	Sbicolor_v5	Sobic.009G241000
OG0000763	Gmax_Wm82_v2	Glyma.18G113900
OG0000766	Gmax_Wm82_v2	Glyma.10G224500
OG0000766	Gmax_Wm82_v2	Glyma.16G166800
OG0000768	Gmax_Wm82_v2	Glyma.07G195300
OG0000768	Gmax_Wm82_v2	Glyma.13G181000
OG0000768	Gmax_Wm82_v2	Glyma.15G071300
OG0000771	Gmax_Wm82_v2	Glyma.08G069100
OG0000771	Gmax_Wm82_v2	Glyma.13G257500
OG0000771	Gmax_Wm82_v2	Glyma.13G257600
OG0000771	Gmax_Wm82_v2	Glyma.13G257800
OG0000771	Gmax_Wm82_v2	Glyma.15G057500
OG0000786	Zmays_v5	Zm00001eb007550
OG0000792	Sbicolor_v5	Sobic.010G267400
OG0000797	Gmax_Wm82_v2	Glyma.15G128800
OG0000799	Gmax_Wm82_v2	Glyma.06G224500
OG0000799	Gmax_Wm82_v2	Glyma.09G090100
OG0000799	Sbicolor_v5	Sobic.008G120266
OG0000818	Sbicolor_v5	Sobic.001G166401
OG0000820	Gmax_Wm82_v2	Glyma.08G211000
OG0000827	Gmax_Wm82_v2	Glyma.01G153400
OG0000827	Zmays_v5	Zm00001eb039210
OG0000829	Gmax_Wm82_v2	Glyma.13G028200
OG0000829	Zmays_v5	Zm00001eb255930
OG0000847	Sbicolor_v5	Sobic.001G178700
OG0000848	Zmays_v5	Zm00001eb132340
OG0000848	Zmays_v5	Zm00001eb406090
OG0000862	Gmax_Wm82_v2	Glyma.17G226600
OG0000863	Gmax_Wm82_v2	Glyma.01G131500
OG0000871	Zmays_v5	Zm00001eb004570
OG0000888	Sbicolor_v5	Sobic.008G179900
OG0000889	Gmax_Wm82_v2	Glyma.01G234900
OG0000889	Gmax_Wm82_v2	Glyma.10G028100
OG0000889	Gmax_Wm82_v2	Glyma.11G008000
OG0000901	Gmax_Wm82_v2	Glyma.19G185100
OG0000908	Gmax_Wm82_v2	Glyma.08G156600
OG0000915	Gmax_Wm82_v2	Glyma.17G067800
OG0000938	Sbicolor_v5	Sobic.001G520400
OG0000941	Gmax_Wm82_v2	Glyma.14G181900
OG0000949	Sbicolor_v5	Sobic.006G045901
OG0000955	Gmax_Wm82_v2	Glyma.01G137700
OG0000963	Gmax_Wm82_v2	Glyma.07G011900
OG0000963	Gmax_Wm82_v2	Glyma.08G195000
OG0000963	Gmax_Wm82_v2	Glyma.08G195100
OG0000975	Gmax_Wm82_v2	Glyma.15G084100
OG0001001	Sbicolor_v5	Sobic.005G022500
OG0001009	Sbicolor_v5	Sobic.003G172902
OG0001009	Zmays_v5	Zm00001eb039200
OG0001011	Sbicolor_v5	Sobic.002G149550
OG0001052	Gmax_Wm82_v2	Glyma.05G181300
OG0001063	Gmax_Wm82_v2	Glyma.05G049800
OG0001070	Zmays_v5	Zm00001eb039130
OG0001077	Zmays_v5	Zm00001eb342060
OG0001089	Gmax_Wm82_v2	Glyma.13G111500
OG0001144	Gmax_Wm82_v2	Glyma.02G217600
OG0001148	Sbicolor_v5	Sobic.005G074400
OG0001150	Gmax_Wm82_v2	Glyma.05G183700
OG0001169	Gmax_Wm82_v2	Glyma.07G159000
OG0001173	Gmax_Wm82_v2	Glyma.07G150200
OG0001207	Gmax_Wm82_v2	Glyma.16G162400
OG0001214	Sbicolor_v5	Sobic.010G150575
OG0001222	Gmax_Wm82_v2	Glyma.05G084500
OG0001222	Gmax_Wm82_v2	Glyma.08G269900
OG0001222	Sbicolor_v5	Sobic.003G172918
OG0001224	Sbicolor_v5	Sobic.003G168504
OG0001225	Sbicolor_v5	Sobic.007G207100
OG0001241	Sbicolor_v5	Sobic.006G052650
OG0001248	Sbicolor_v5	Sobic.001G182800
OG0001248	Sbicolor_v5	Sobic.009G180900
OG0001281	Gmax_Wm82_v2	Glyma.19G020000
OG0001291	Gmax_Wm82_v2	Glyma.19G247400
OG0001306	Gmax_Wm82_v2	Glyma.12G184400
OG0001323	Gmax_Wm82_v2	Glyma.01G086700
OG0001323	Gmax_Wm82_v2	Glyma.02G098800
OG0001323	Gmax_Wm82_v2	Glyma.10G204200
OG0001343	Sbicolor_v5	Sobic.006G256100
OG0001363	Sbicolor_v5	Sobic.004G243400
OG0001375	Gmax_Wm82_v2	Glyma.14G095400
OG0001391	Gmax_Wm82_v2	Glyma.05G212800
OG0001431	Gmax_Wm82_v2	Glyma.05G199400
OG0001457	Gmax_Wm82_v2	Glyma.05G184000
OG0001457	Gmax_Wm82_v2	Glyma.05G184100
OG0001459	Zmays_v5	Zm00001eb261140
OG0001459	Zmays_v5	Zm00001eb424530
OG0001476	Sbicolor_v5	Sobic.003G129500
OG0001484	Gmax_Wm82_v2	Glyma.18G111600
OG0001486	Sbicolor_v5	Sobic.002G402600
OG0001489	Zmays_v5	Zm00001eb158810
OG0001491	Gmax_Wm82_v2	Glyma.19G200000
OG0001505	Sbicolor_v5	Sobic.003G401200
OG0001508	Sbicolor_v5	Sobic.004G011700
OG0001513	Gmax_Wm82_v2	Glyma.11G117300
OG0001513	Gmax_Wm82_v2	Glyma.12G043000
OG0001519	Gmax_Wm82_v2	Glyma.12G155300
OG0001519	Zmays_v5	Zm00001eb384510
OG0001522	Sbicolor_v5	Sobic.009G187600
OG0001524	Sbicolor_v5	Sobic.009G212700
OG0001525	Zmays_v5	Zm00001eb382940
OG0001558	Sbicolor_v5	Sobic.001G418600
OG0001560	Gmax_Wm82_v2	Glyma.05G245600
OG0001560	Gmax_Wm82_v2	Glyma.08G053500
OG0001571	Gmax_Wm82_v2	Glyma.09G039600
OG0001603	Sbicolor_v5	Sobic.005G166200
OG0001611	Gmax_Wm82_v2	Glyma.05G185900
OG0001631	Sbicolor_v5	Sobic.009G155600
OG0001655	Sbicolor_v5	Sobic.001G025500
OG0001655	Sbicolor_v5	Sobic.002G090500
OG0001688	Gmax_Wm82_v2	Glyma.17G219600
OG0001699	Sbicolor_v5	Sobic.004G243100
OG0001735	Gmax_Wm82_v2	Glyma.01G232500
OG0001750	Sbicolor_v5	Sobic.009G229700
OG0001757	Sbicolor_v5	Sobic.008G111400
OG0001768	Gmax_Wm82_v2	Glyma.13G335100
OG0001783	Gmax_Wm82_v2	Glyma.06G167600
OG0001783	Gmax_Wm82_v2	Glyma.16G053300
OG0001783	Gmax_Wm82_v2	Glyma.19G096100
OG0001789	Sbicolor_v5	Sobic.010G085800
OG0001790	Sbicolor_v5	Sobic.009G005800
OG0001800	Sbicolor_v5	Sobic.006G076900
OG0001828	Zmays_v5	Zm00001eb274820
OG0001889	Zmays_v5	Zm00001eb146820
OG0001899	Zmays_v5	Zm00001eb383990
OG0001902	Gmax_Wm82_v2	Glyma.18G111800
OG0001913	Sbicolor_v5	Sobic.001G124200
OG0001941	Sbicolor_v5	Sobic.003G142900
OG0001974	Sbicolor_v5	Sobic.001G174800
OG0002016	Sbicolor_v5	Sobic.007G145801
OG0002017	Gmax_Wm82_v2	Glyma.05G247900
OG0002034	Gmax_Wm82_v2	Glyma.12G183800
OG0002042	Gmax_Wm82_v2	Glyma.12G040500
OG0002065	Sbicolor_v5	Sobic.004G215100
OG0002065	Zmays_v5	Zm00001eb247160
OG0002073	Sbicolor_v5	Sobic.010G275150
OG0002073	Zmays_v5	Zm00001eb068220
OG0002157	Gmax_Wm82_v2	Glyma.02G039000
OG0002167	Sbicolor_v5	Sobic.003G302701
OG0002208	Sbicolor_v5	Sobic.004G233300
OG0002260	Gmax_Wm82_v2	Glyma.11G105900
OG0002260	Gmax_Wm82_v2	Glyma.12G030800
OG0002282	Gmax_Wm82_v2	Glyma.07G212300
OG0002282	Zmays_v5	Zm00001eb233840
OG0002300	Sbicolor_v5	Sobic.001G172200
OG0002334	Zmays_v5	Zm00001eb097140
OG0002349	Gmax_Wm82_v2	Glyma.15G223900
OG0002377	Gmax_Wm82_v2	Glyma.13G272000
OG0002402	Sbicolor_v5	Sobic.009G172600
OG0002419	Gmax_Wm82_v2	Glyma.18G109600
OG0002423	Sbicolor_v5	Sobic.007G132000
OG0002444	Gmax_Wm82_v2	Glyma.16G038900
OG0002444	Gmax_Wm82_v2	Glyma.19G113700
OG0002475	Gmax_Wm82_v2	Glyma.08G110100
OG0002487	Gmax_Wm82_v2	Glyma.11G129900
OG0002503	Gmax_Wm82_v2	Glyma.18G132500
OG0002504	Gmax_Wm82_v2	Glyma.18G173100
OG0002511	Zmays_v5	Zm00001eb039180
OG0002515	Sbicolor_v5	Sobic.002G173500
OG0002537	Sbicolor_v5	Sobic.001G544701
OG0002537	Sbicolor_v5	Sobic.003G142850
OG0002538	Zmays_v5	Zm00001eb039140
OG0002543	Sbicolor_v5	Sobic.002G407500
OG0002578	Gmax_Wm82_v2	Glyma.04G220600
OG0002578	Gmax_Wm82_v2	Glyma.06G145300
OG0002613	Zmays_v5	Zm00001eb123080
OG0002626	Sbicolor_v5	Sobic.008G179500
OG0002634	Sbicolor_v5	Sobic.003G401900
OG0002647	Zmays_v5	Zm00001eb118950
OG0002701	Zmays_v5	Zm00001eb355080
OG0002718	Zmays_v5	Zm00001eb171710
OG0002728	Sbicolor_v5	Sobic.003G313000
OG0002745	Gmax_Wm82_v2	Glyma.10G066000
OG0002819	Sbicolor_v5	Sobic.004G213300
OG0002824	Zmays_v5	Zm00001eb206870
OG0002825	Sbicolor_v5	Sobic.001G526600
OG0002830	Gmax_Wm82_v2	Glyma.15G173500
OG0002849	Gmax_Wm82_v2	Glyma.09G223700
OG0002849	Gmax_Wm82_v2	Glyma.12G013200
OG0002885	Sbicolor_v5	Sobic.008G191500
OG0002921	Sbicolor_v5	Sobic.009G126700
OG0002973	Gmax_Wm82_v2	Glyma.06G134500
OG0002976	Sbicolor_v5	Sobic.007G007000
OG0002983	Sbicolor_v5	Sobic.003G377900
OG0002999	Sbicolor_v5	Sobic.001G204300
OG0003000	Gmax_Wm82_v2	Glyma.07G174800
OG0003013	Gmax_Wm82_v2	Glyma.18G111000
OG0003023	Zmays_v5	Zm00001eb284310
OG0003041	Sbicolor_v5	Sobic.003G249100
OG0003060	Zmays_v5	Zm00001eb257000
OG0003068	Zmays_v5	Zm00001eb070970
OG0003084	Sbicolor_v5	Sobic.007G071100
OG0003109	Sbicolor_v5	Sobic.001G470600
OG0003143	Sbicolor_v5	Sobic.002G086800
OG0003176	Sbicolor_v5	Sobic.010G266200
OG0003183	Sbicolor_v5	Sobic.003G431700
OG0003222	Zmays_v5	Zm00001eb015550
OG0003236	Sbicolor_v5	Sobic.001G261530
OG0003255	Zmays_v5	Zm00001eb144870
OG0003262	Sbicolor_v5	Sobic.006G050000
OG0003317	Sbicolor_v5	Sobic.002G212500
OG0003334	Sbicolor_v5	Sobic.002G403833
OG0003334	Sbicolor_v5	Sobic.002G403966
OG0003352	Sbicolor_v5	Sobic.001G235500
OG0003355	Sbicolor_v5	Sobic.009G144600
OG0003372	Zmays_v5	Zm00001eb290790
OG0003372	Zmays_v5	Zm00001eb431150
OG0003383	Gmax_Wm82_v2	Glyma.08G235300
OG0003383	Gmax_Wm82_v2	Glyma.08G235400
OG0003383	Gmax_Wm82_v2	Glyma.12G234700
OG0003383	Gmax_Wm82_v2	Glyma.12G234800
OG0003383	Gmax_Wm82_v2	Glyma.15G211500
OG0003396	Gmax_Wm82_v2	Glyma.07G108900
OG0003400	Gmax_Wm82_v2	Glyma.09G279000
OG0003401	Gmax_Wm82_v2	Glyma.13G012200
OG0003401	Sbicolor_v5	Sobic.005G115206
OG0003450	Sbicolor_v5	Sobic.009G165200
OG0003481	Sbicolor_v5	Sobic.005G157000
OG0003500	Sbicolor_v5	Sobic.002G119500
OG0003501	Gmax_Wm82_v2	Glyma.10G008600
OG0003502	Sbicolor_v5	Sobic.003G139600
OG0003510	Sbicolor_v5	Sobic.004G347800
OG0003603	Sbicolor_v5	Sobic.009G155800
OG0003655	Gmax_Wm82_v2	Glyma.13G113000
OG0003671	Zmays_v5	Zm00001eb399020
OG0003678	Sbicolor_v5	Sobic.001G395400
OG0003681	Sbicolor_v5	Sobic.004G032000
OG0003686	Gmax_Wm82_v2	Glyma.17G023000
OG0003688	Zmays_v5	Zm00001eb157650
OG0003689	Zmays_v5	Zm00001eb024450
OG0003710	Gmax_Wm82_v2	Glyma.05G184400
OG0003730	Gmax_Wm82_v2	Glyma.17G042600
OG0003750	Sbicolor_v5	Sobic.010G121500
OG0003764	Gmax_Wm82_v2	Glyma.09G144500
OG0003764	Zmays_v5	Zm00001eb087480
OG0003775	Gmax_Wm82_v2	Glyma.09G134500
OG0003782	Sbicolor_v5	Sobic.003G374700
OG0003796	Gmax_Wm82_v2	Glyma.09G149600
OG0003837	Gmax_Wm82_v2	Glyma.09G273600
OG0003837	Gmax_Wm82_v2	Glyma.18G212800
OG0003933	Sbicolor_v5	Sobic.001G398800
OG0003933	Sbicolor_v5	Sobic.002G064900
OG0003938	Zmays_v5	Zm00001eb431800
OG0003949	Sbicolor_v5	Sobic.006G174050
OG0003965	Gmax_Wm82_v2	Glyma.16G058800
OG0004020	Sbicolor_v5	Sobic.009G122000
OG0004071	Sbicolor_v5	Sobic.004G263500
OG0004139	Sbicolor_v5	Sobic.010G178800
OG0004150	Gmax_Wm82_v2	Glyma.02G286500
OG0004161	Sbicolor_v5	Sobic.009G137366
OG0004168	Sbicolor_v5	Sobic.010G085400
OG0004169	Gmax_Wm82_v2	Glyma.08G305000
OG0004173	Gmax_Wm82_v2	Glyma.02G238600
OG0004187	Sbicolor_v5	Sobic.009G051700
OG0004196	Gmax_Wm82_v2	Glyma.11G228100
OG0004220	Sbicolor_v5	Sobic.006G075300
OG0004233	Zmays_v5	Zm00001eb341320
OG0004249	Gmax_Wm82_v2	Glyma.06G239500
OG0004283	Zmays_v5	Zm00001eb065760
OG0004291	Gmax_Wm82_v2	Glyma.05G184800
OG0004316	Sbicolor_v5	Sobic.001G109300
OG0004360	Gmax_Wm82_v2	Glyma.11G230100
OG0004368	Gmax_Wm82_v2	Glyma.18G106900
OG0004376	Zmays_v5	Zm00001eb174590
OG0004388	Zmays_v5	Zm00001eb255940
OG0004401	Gmax_Wm82_v2	Glyma.18G064000
OG0004427	Sbicolor_v5	Sobic.004G115100
OG0004427	Sbicolor_v5	Sobic.004G303500
OG0004429	Zmays_v5	Zm00001eb239260
OG0004493	Sbicolor_v5	Sobic.002G319766
OG0004493	Sbicolor_v5	Sobic.002G319832
OG0004510	Sbicolor_v5	Sobic.001G112600
OG0004530	Gmax_Wm82_v2	Glyma.07G020400
OG0004531	Sbicolor_v5	Sobic.001G405800
OG0004548	Gmax_Wm82_v2	Glyma.14G087600
OG0004553	Sbicolor_v5	Sobic.008G063100
OG0004574	Gmax_Wm82_v2	Glyma.10G066100
OG0004577	Zmays_v5	Zm00001eb305650
OG0004577	Zmays_v5	Zm00001eb310110
OG0004623	Gmax_Wm82_v2	Glyma.02G148200
OG0004639	Gmax_Wm82_v2	Glyma.02G014300
OG0004656	Gmax_Wm82_v2	Glyma.10G025400
OG0004659	Sbicolor_v5	Sobic.001G003200
OG0004694	Sbicolor_v5	Sobic.003G102400
OG0004713	Gmax_Wm82_v2	Glyma.05G181700
OG0004735	Gmax_Wm82_v2	Glyma.05G183400
OG0004787	Gmax_Wm82_v2	Glyma.20G091300
OG0004834	Gmax_Wm82_v2	Glyma.05G020500
OG0004877	Gmax_Wm82_v2	Glyma.17G211600
OG0004878	Gmax_Wm82_v2	Glyma.13G111100
OG0004896	Gmax_Wm82_v2	Glyma.14G101000
OG0004908	Gmax_Wm82_v2	Glyma.04G147600
OG0004908	Gmax_Wm82_v2	Glyma.13G166800
OG0004908	Gmax_Wm82_v2	Glyma.17G114700
OG0004916	Gmax_Wm82_v2	Glyma.17G220100
OG0004923	Gmax_Wm82_v2	Glyma.13G208000
OG0004937	Gmax_Wm82_v2	Glyma.15G202600
OG0004947	Zmays_v5	Zm00001eb174560
OG0004960	Zmays_v5	Zm00001eb225080
OG0004971	Zmays_v5	Zm00001eb233500
OG0004985	Sbicolor_v5	Sobic.004G214700
OG0005031	Sbicolor_v5	Sobic.006G041266
OG0005099	Gmax_Wm82_v2	Glyma.09G199900
OG0005115	Gmax_Wm82_v2	Glyma.09G254300
OG0005115	Gmax_Wm82_v2	Glyma.18G238700
OG0005117	Sbicolor_v5	Sobic.004G272600
OG0005170	Sbicolor_v5	Sobic.009G093200
OG0005181	Sbicolor_v5	Sobic.009G250400
OG0005185	Gmax_Wm82_v2	Glyma.05G183100
OG0005185	Sbicolor_v5	Sobic.004G189800
OG0005202	Zmays_v5	Zm00001eb224230
OG0005225	Gmax_Wm82_v2	Glyma.06G216800
OG0005271	Sbicolor_v5	Sobic.009G085500
OG0005288	Gmax_Wm82_v2	Glyma.18G112500
OG0005296	Sbicolor_v5	Sobic.004G216200
OG0005303	Gmax_Wm82_v2	Glyma.07G230400
OG0005303	Gmax_Wm82_v2	Glyma.20G037100
OG0005305	Zmays_v5	Zm00001eb240630
OG0005310	Gmax_Wm82_v2	Glyma.07G182200
OG0005362	Zmays_v5	Zm00001eb071940
OG0005412	Gmax_Wm82_v2	Glyma.03G109500
OG0005431	Gmax_Wm82_v2	Glyma.03G113200
OG0005431	Gmax_Wm82_v2	Glyma.11G180800
OG0005454	Sbicolor_v5	Sobic.003G169108
OG0005479	Sbicolor_v5	Sobic.003G168508
OG0005491	Zmays_v5	Zm00001eb238060
OG0005524	Sbicolor_v5	Sobic.008G185400
OG0005563	Gmax_Wm82_v2	Glyma.18G115300
OG0005599	Zmays_v5	Zm00001eb061530
OG0005631	Sbicolor_v5	Sobic.008G189100
OG0005646	Sbicolor_v5	Sobic.004G211866
OG0005661	Zmays_v5	Zm00001eb121760
OG0005738	Sbicolor_v5	Sobic.003G168702
OG0005755	Sbicolor_v5	Sobic.009G072000
OG0005839	Sbicolor_v5	Sobic.003G432100
OG0005843	Sbicolor_v5	Sobic.009G190500
OG0005869	Zmays_v5	Zm00001eb071960
OG0005869	Zmays_v5	Zm00001eb315690
OG0005870	Gmax_Wm82_v2	Glyma.11G114700
OG0005870	Sbicolor_v5	Sobic.001G299900
OG0005870	Sbicolor_v5	Sobic.007G145901
OG0005921	Sbicolor_v5	Sobic.003G169106
OG0005961	Zmays_v5	Zm00001eb230060
OG0005996	Zmays_v5	Zm00001eb406020
OG0006039	Sbicolor_v5	Sobic.002G182925
OG0006061	Zmays_v5	Zm00001eb056100
OG0006080	Zmays_v5	Zm00001eb410610
OG0006112	Sbicolor_v5	Sobic.003G413900
OG0006143	Zmays_v5	Zm00001eb126080
OG0006174	Gmax_Wm82_v2	Glyma.10G147900
OG0006233	Sbicolor_v5	Sobic.001G074300
OG0006326	Sbicolor_v5	Sobic.002G405400
OG0006469	Zmays_v5	Zm00001eb246810
OG0006475	Sbicolor_v5	Sobic.004G214100
OG0006477	Gmax_Wm82_v2	Glyma.17G218200
OG0006522	Gmax_Wm82_v2	Glyma.17G242900
OG0006549	Sbicolor_v5	Sobic.010G181100
OG0006579	Gmax_Wm82_v2	Glyma.07G234400
OG0006579	Gmax_Wm82_v2	Glyma.17G039900
OG0006593	Sbicolor_v5	Sobic.002G142900
OG0006600	Sbicolor_v5	Sobic.010G067800
OG0006644	Sbicolor_v5	Sobic.004G242500
OG0006651	Gmax_Wm82_v2	Glyma.13G094500
OG0006651	Gmax_Wm82_v2	Glyma.17G065700
OG0006663	Zmays_v5	Zm00001eb215820
OG0006688	Sbicolor_v5	Sobic.002G414400
OG0006688	Zmays_v5	Zm00001eb330460
OG0006710	Zmays_v5	Zm00001eb249380
OG0006751	Sbicolor_v5	Sobic.007G013800
OG0006765	Sbicolor_v5	Sobic.003G031200
OG0006855	Sbicolor_v5	Sobic.010G224700
OG0006924	Sbicolor_v5	Sobic.007G136900
OG0006930	Zmays_v5	Zm00001eb152490
OG0006975	Zmays_v5	Zm00001eb174610
OG0006977	Gmax_Wm82_v2	Glyma.06G114300
OG0006987	Sbicolor_v5	Sobic.010G000500
OG0007000	Sbicolor_v5	Sobic.008G063500
OG0007040	Sbicolor_v5	Sobic.004G268100
OG0007057	Zmays_v5	Zm00001eb230540
OG0007077	Gmax_Wm82_v2	Glyma.07G021800
OG0007078	Zmays_v5	Zm00001eb405760
OG0007079	Sbicolor_v5	Sobic.003G219400
OG0007094	Sbicolor_v5	Sobic.009G072400
OG0007107	Gmax_Wm82_v2	Glyma.16G019900
OG0007145	Gmax_Wm82_v2	Glyma.07G079100
OG0007186	Gmax_Wm82_v2	Glyma.15G024600
OG0007188	Zmays_v5	Zm00001eb240130
OG0007286	Sbicolor_v5	Sobic.007G189000
OG0007292	Zmays_v5	Zm00001eb152790
OG0007338	Gmax_Wm82_v2	Glyma.13G013600
OG0007338	Gmax_Wm82_v2	Glyma.13G024100
OG0007340	Sbicolor_v5	Sobic.009G143100
OG0007345	Gmax_Wm82_v2	Glyma.13G073200
OG0007396	Gmax_Wm82_v2	Glyma.19G020400
OG0007412	Sbicolor_v5	Sobic.010G141600
OG0007422	Gmax_Wm82_v2	Glyma.13G169900
OG0007427	Sbicolor_v5	Sobic.001G177000
OG0007427	Zmays_v5	Zm00001eb049640
OG0007435	Gmax_Wm82_v2	Glyma.02G289900
OG0007488	Gmax_Wm82_v2	Glyma.02G061600
OG0007525	Zmays_v5	Zm00001eb097890
OG0007549	Sbicolor_v5	Sobic.002G222200
OG0007553	Gmax_Wm82_v2	Glyma.02G249300
OG0007553	Gmax_Wm82_v2	Glyma.14G067200
OG0007564	Sbicolor_v5	Sobic.001G238900
OG0007606	Gmax_Wm82_v2	Glyma.16G052000
OG0007606	Gmax_Wm82_v2	Glyma.19G098500
OG0007630	Gmax_Wm82_v2	Glyma.19G123700
OG0007685	Zmays_v5	Zm00001eb158830
OG0007722	Sbicolor_v5	Sobic.003G191500
OG0007740	Sbicolor_v5	Sobic.008G191000
OG0007746	Gmax_Wm82_v2	Glyma.01G200400
OG0007754	Sbicolor_v5	Sobic.002G261700
OG0007755	Gmax_Wm82_v2	Glyma.05G163100
OG0007762	Gmax_Wm82_v2	Glyma.05G184700
OG0007765	Gmax_Wm82_v2	Glyma.05G237000
OG0007799	Sbicolor_v5	Sobic.009G070200
OG0007807	Gmax_Wm82_v2	Glyma.05G181500
OG0007819	Gmax_Wm82_v2	Glyma.08G078300
OG0007923	Gmax_Wm82_v2	Glyma.01G186400
OG0007946	Sbicolor_v5	Sobic.001G009200
OG0007952	Zmays_v5	Zm00001eb198650
OG0008021	Zmays_v5	Zm00001eb355050
OG0008044	Sbicolor_v5	Sobic.001G431500
OG0008060	Gmax_Wm82_v2	Glyma.18G116900
OG0008079	Gmax_Wm82_v2	Glyma.18G111900
OG0008093	Sbicolor_v5	Sobic.003G168506
OG0008093	Sbicolor_v5	Sobic.003G172300
OG0008117	Sbicolor_v5	Sobic.003G179500
OG0008143	Sbicolor_v5	Sobic.007G117500
OG0008143	Sbicolor_v5	Sobic.007G140600
OG0008151	Sbicolor_v5	Sobic.008G190400
OG0008160	Sbicolor_v5	Sobic.004G216600
OG0008164	Sbicolor_v5	Sobic.003G113700
OG0008194	Zmays_v5	Zm00001eb181640
OG0008226	Zmays_v5	Zm00001eb405700
OG0008240	Sbicolor_v5	Sobic.008G029200
OG0008247	Sbicolor_v5	Sobic.007G129300
OG0008283	Zmays_v5	Zm00001eb222880
OG0008309	Sbicolor_v5	Sobic.009G085900
OG0008326	Sbicolor_v5	Sobic.005G131700
OG0008337	Zmays_v5	Zm00001eb238030
OG0008394	Gmax_Wm82_v2	Glyma.16G085600
OG0008446	Gmax_Wm82_v2	Glyma.18G107000
OG0008556	Sbicolor_v5	Sobic.001G046900
OG0008633	Gmax_Wm82_v2	Glyma.10G286500
OG0008633	Gmax_Wm82_v2	Glyma.20G102600
OG0008657	Sbicolor_v5	Sobic.004G120100
OG0008661	Sbicolor_v5	Sobic.007G163700
OG0008669	Gmax_Wm82_v2	Glyma.10G228900
OG0008701	Gmax_Wm82_v2	Glyma.10G126700
OG0008727	Gmax_Wm82_v2	Glyma.10G176200
OG0008761	Zmays_v5	Zm00001eb075960
OG0008765	Gmax_Wm82_v2	Glyma.10G194200
OG0008768	Zmays_v5	Zm00001eb402770
OG0008779	Gmax_Wm82_v2	Glyma.10G196200
OG0008779	Sbicolor_v5	Sobic.003G440300
OG0008791	Sbicolor_v5	Sobic.001G398600
OG0008874	Zmays_v5	Zm00001eb246820
OG0008906	Gmax_Wm82_v2	Glyma.20G113300
OG0008929	Gmax_Wm82_v2	Glyma.17G109300
OG0008957	Gmax_Wm82_v2	Glyma.13G156900
OG0008975	Gmax_Wm82_v2	Glyma.07G258500
OG0009005	Gmax_Wm82_v2	Glyma.09G079900
OG0009017	Gmax_Wm82_v2	Glyma.17G219900
OG0009021	Gmax_Wm82_v2	Glyma.13G162600
OG0009021	Gmax_Wm82_v2	Glyma.17G108700
OG0009040	Sbicolor_v5	Sobic.007G137800
OG0009066	Sbicolor_v5	Sobic.004G000500
OG0009084	Gmax_Wm82_v2	Glyma.14G081100
OG0009099	Gmax_Wm82_v2	Glyma.13G115500
OG0009105	Sbicolor_v5	Sobic.007G009700
OG0009156	Gmax_Wm82_v2	Glyma.17G220200
OG0009201	Gmax_Wm82_v2	Glyma.17G009400
OG0009229	Sbicolor_v5	Sobic.001G091300
OG0009318	Zmays_v5	Zm00001eb224060
OG0009321	Sbicolor_v5	Sobic.009G120100
OG0009362	Zmays_v5	Zm00001eb248620
OG0009459	Gmax_Wm82_v2	Glyma.18G260000
OG0009490	Gmax_Wm82_v2	Glyma.09G164000
OG0009490	Sbicolor_v5	Sobic.003G172914
OG0009490	Sbicolor_v5	Sobic.004G251375
OG0009641	Sbicolor_v5	Sobic.009G175500
OG0009720	Gmax_Wm82_v2	Glyma.06G138100
OG0009734	Sbicolor_v5	Sobic.003G185900
OG0009753	Sbicolor_v5	Sobic.001G122400
OG0009757	Gmax_Wm82_v2	Glyma.06G177800
OG0009767	Gmax_Wm82_v2	Glyma.14G145900
OG0009782	Gmax_Wm82_v2	Glyma.06G137800
OG0009798	Gmax_Wm82_v2	Glyma.06G213000
OG0009837	Sbicolor_v5	Sobic.008G152700
OG0009858	Sbicolor_v5	Sobic.004G176000
OG0009860	Sbicolor_v5	Sobic.006G162200
OG0009900	Gmax_Wm82_v2	Glyma.04G227900
OG0009900	Gmax_Wm82_v2	Glyma.06G137000
OG0009971	Sbicolor_v5	Sobic.008G186500
OG0009977	Sbicolor_v5	Sobic.006G178000
OG0010008	Gmax_Wm82_v2	Glyma.05G084600
OG0010008	Gmax_Wm82_v2	Glyma.07G079200
OG0010024	Sbicolor_v5	Sobic.010G045600
OG0010060	Zmays_v5	Zm00001eb127900
OG0010082	Gmax_Wm82_v2	Glyma.07G163300
OG0010082	Gmax_Wm82_v2	Glyma.11G123300
OG0010131	Sbicolor_v5	Sobic.007G100426
OG0010164	Sbicolor_v5	Sobic.001G346700
OG0010179	Sbicolor_v5	Sobic.010G040100
OG0010233	Zmays_v5	Zm00001eb224220
OG0010243	Gmax_Wm82_v2	Glyma.20G037400
OG0010250	Gmax_Wm82_v2	Glyma.07G182300
OG0010251	Gmax_Wm82_v2	Glyma.18G113700
OG0010255	Zmays_v5	Zm00001eb129370
OG0010269	Sbicolor_v5	Sobic.002G263600
OG0010278	Sbicolor_v5	Sobic.009G191400
OG0010296	Sbicolor_v5	Sobic.001G231300
OG0010307	Sbicolor_v5	Sobic.008G185332
OG0010314	Gmax_Wm82_v2	Glyma.15G041800
OG0010376	Sbicolor_v5	Sobic.001G172700
OG0010384	Gmax_Wm82_v2	Glyma.13G220900
OG0010392	Sbicolor_v5	Sobic.007G028600
OG0010425	Sbicolor_v5	Sobic.010G143800
OG0010529	Gmax_Wm82_v2	Glyma.12G192600
OG0010529	Gmax_Wm82_v2	Glyma.13G309800
OG0010549	Gmax_Wm82_v2	Glyma.12G210300
OG0010549	Gmax_Wm82_v2	Glyma.13G291000
OG0010586	Gmax_Wm82_v2	Glyma.12G204400
OG0010629	Sbicolor_v5	Sobic.002G004000
OG0010680	Sbicolor_v5	Sobic.007G148800
OG0010711	Gmax_Wm82_v2	Glyma.02G040700
OG0010731	Sbicolor_v5	Sobic.010G194900
OG0010805	Zmays_v5	Zm00001eb265080
OG0010832	Gmax_Wm82_v2	Glyma.19G112700
OG0010837	Sbicolor_v5	Sobic.008G171300
OG0010851	Gmax_Wm82_v2	Glyma.16G166900
OG0010875	Sbicolor_v5	Sobic.009G251500
OG0010877	Sbicolor_v5	Sobic.006G222700
OG0010880	Gmax_Wm82_v2	Glyma.14G020000
OG0010885	Sbicolor_v5	Sobic.003G249400
OG0010940	Sbicolor_v5	Sobic.001G175800
OG0010958	Sbicolor_v5	Sobic.006G095200
OG0010962	Zmays_v5	Zm00001eb234150
OG0011045	Sbicolor_v5	Sobic.003G150900
OG0011052	Sbicolor_v5	Sobic.003G203300
OG0011069	Sbicolor_v5	Sobic.002G293200
OG0011106	Gmax_Wm82_v2	Glyma.16G048700
OG0011116	Sbicolor_v5	Sobic.001G394532
OG0011147	Sbicolor_v5	Sobic.008G010000
OG0011241	Sbicolor_v5	Sobic.003G122500
OG0011243	Sbicolor_v5	Sobic.003G446200
OG0011246	Sbicolor_v5	Sobic.005G022000
OG0011286	Sbicolor_v5	Sobic.004G112900
OG0011296	Sbicolor_v5	Sobic.002G403600
OG0011341	Gmax_Wm82_v2	Glyma.20G026800
OG0011352	Gmax_Wm82_v2	Glyma.05G185300
OG0011397	Gmax_Wm82_v2	Glyma.05G187400
OG0011441	Gmax_Wm82_v2	Glyma.05G066800
OG0011441	Sbicolor_v5	Sobic.001G294300
OG0011465	Gmax_Wm82_v2	Glyma.01G222600
OG0011472	Gmax_Wm82_v2	Glyma.05G183500
OG0011476	Gmax_Wm82_v2	Glyma.05G180000
OG0011484	Gmax_Wm82_v2	Glyma.05G181800
OG0011497	Gmax_Wm82_v2	Glyma.05G182500
OG0011501	Sbicolor_v5	Sobic.001G498000
OG0011514	Sbicolor_v5	Sobic.001G187900
OG0011515	Gmax_Wm82_v2	Glyma.05G182100
OG0011516	Sbicolor_v5	Sobic.010G179700
OG0011519	Zmays_v5	Zm00001eb126070
OG0011528	Gmax_Wm82_v2	Glyma.05G182700
OG0011528	Zmays_v5	Zm00001eb194340
OG0011543	Gmax_Wm82_v2	Glyma.11G028600
OG0011573	Sbicolor_v5	Sobic.002G114700
OG0011584	Zmays_v5	Zm00001eb346280
OG0011613	Gmax_Wm82_v2	Glyma.12G059200
OG0011620	Sbicolor_v5	Sobic.001G544200
OG0011628	Gmax_Wm82_v2	Glyma.18G025500
OG0011635	Gmax_Wm82_v2	Glyma.01G154000
OG0011641	Gmax_Wm82_v2	Glyma.11G213600
OG0011656	Sbicolor_v5	Sobic.006G185100
OG0011661	Gmax_Wm82_v2	Glyma.12G043400
OG0011667	Sbicolor_v5	Sobic.003G378600
OG0011669	Sbicolor_v5	Sobic.006G047300
OG0011684	Sbicolor_v5	Sobic.006G073500
OG0011690	Gmax_Wm82_v2	Glyma.11G082500
OG0011698	Sbicolor_v5	Sobic.009G011400
OG0011789	Sbicolor_v5	Sobic.002G115700
OG0011795	Zmays_v5	Zm00001eb051950
OG0011802	Sbicolor_v5	Sobic.006G074500
OG0011811	Sbicolor_v5	Sobic.001G516901
OG0011845	Sbicolor_v5	Sobic.001G007900
OG0011851	Sbicolor_v5	Sobic.003G168502
OG0011858	Sbicolor_v5	Sobic.004G210200
OG0011871	Sbicolor_v5	Sobic.009G130400
OG0011874	Gmax_Wm82_v2	Glyma.18G072800
OG0011922	Gmax_Wm82_v2	Glyma.18G117700
OG0011983	Zmays_v5	Zm00001eb240720
OG0011987	Zmays_v5	Zm00001eb037450
OG0012006	Sbicolor_v5	Sobic.005G112100
OG0012024	Zmays_v5	Zm00001eb230870
OG0012027	Gmax_Wm82_v2	Glyma.01G058600
OG0012027	Sbicolor_v5	Sobic.003G168700
OG0012028	Gmax_Wm82_v2	Glyma.06G290200
OG0012099	Sbicolor_v5	Sobic.006G062500
OG0012116	Sbicolor_v5	Sobic.003G052500
OG0012116	Zmays_v5	Zm00001eb336580
OG0012132	Gmax_Wm82_v2	Glyma.16G166500
OG0012135	Sbicolor_v5	Sobic.008G170000
OG0012141	Sbicolor_v5	Sobic.003G172900
OG0012150	Sbicolor_v5	Sobic.004G056900
OG0012150	Zmays_v5	Zm00001eb233170
OG0012162	Sbicolor_v5	Sobic.004G214500
OG0012203	Sbicolor_v5	Sobic.003G342200
OG0012210	Zmays_v5	Zm00001eb127310
OG0012215	Zmays_v5	Zm00001eb128120
OG0012281	Zmays_v5	Zm00001eb405630
OG0012302	Sbicolor_v5	Sobic.008G180400
OG0012342	Sbicolor_v5	Sobic.001G322100
OG0012414	Zmays_v5	Zm00001eb377070
OG0012431	Sbicolor_v5	Sobic.010G259500
OG0012438	Sbicolor_v5	Sobic.010G026600
OG0012559	Zmays_v5	Zm00001eb262520
OG0012561	Zmays_v5	Zm00001eb380730
OG0012618	Sbicolor_v5	Sobic.001G011600
OG0012633	Zmays_v5	Zm00001eb055660
OG0012657	Sbicolor_v5	Sobic.003G119100
OG0012661	Sbicolor_v5	Sobic.002G288750
OG0012661	Zmays_v5	Zm00001eb129280
OG0012693	Gmax_Wm82_v2	Glyma.01G235000
OG0012693	Gmax_Wm82_v2	Glyma.10G246800
OG0012715	Gmax_Wm82_v2	Glyma.02G267000
OG0012742	Sbicolor_v5	Sobic.003G190200
OG0012751	Gmax_Wm82_v2	Glyma.09G185100
OG0012828	Sbicolor_v5	Sobic.010G205000
OG0012968	Gmax_Wm82_v2	Glyma.09G133900
OG0012968	Sbicolor_v5	Sobic.004G135383
OG0013024	Gmax_Wm82_v2	Glyma.12G005100
OG0013094	Sbicolor_v5	Sobic.007G173800
OG0013210	Sbicolor_v5	Sobic.005G087900
OG0013220	Gmax_Wm82_v2	Glyma.01G005100
OG0013283	Gmax_Wm82_v2	Glyma.06G220800
OG0013383	Gmax_Wm82_v2	Glyma.13G280400
OG0013392	Sbicolor_v5	Sobic.009G174150
OG0013464	Sbicolor_v5	Sobic.010G189300
OG0013524	Gmax_Wm82_v2	Glyma.18G127200
OG0013589	Sbicolor_v5	Sobic.007G108900
OG0013623	Sbicolor_v5	Sobic.009G032100
OG0013644	Gmax_Wm82_v2	Glyma.03G131100
OG0013648	Zmays_v5	Zm00001eb335820
OG0013700	Gmax_Wm82_v2	Glyma.20G145900
OG0013717	Sbicolor_v5	Sobic.003G171952
OG0013717	Sbicolor_v5	Sobic.003G172910
OG0013754	Sbicolor_v5	Sobic.001G230050
OG0013769	Sbicolor_v5	Sobic.001G070500
OG0013770	Sbicolor_v5	Sobic.010G201266
OG0013776	Sbicolor_v5	Sobic.001G276500
OG0013776	Sbicolor_v5	Sobic.003G395800
OG0013811	Gmax_Wm82_v2	Glyma.05G183600
OG0013839	Sbicolor_v5	Sobic.006G188400
OG0013847	Sbicolor_v5	Sobic.001G097200
OG0013940	Gmax_Wm82_v2	Glyma.14G000500
OG0014040	Sbicolor_v5	Sobic.003G237000
OG0014098	Zmays_v5	Zm00001eb240120
OG0014100	Sbicolor_v5	Sobic.003G172924
OG0014139	Sbicolor_v5	Sobic.004G337851
OG0014182	Gmax_Wm82_v2	Glyma.06G232100
OG0014183	Sbicolor_v5	Sobic.007G006700
OG0014230	Zmays_v5	Zm00001eb104270
OG0014234	Sbicolor_v5	Sobic.008G033000
OG0014298	Sbicolor_v5	Sobic.005G164700
OG0014359	Zmays_v5	Zm00001eb240490
OG0014383	Sbicolor_v5	Sobic.004G307700
OG0014454	Sbicolor_v5	Sobic.004G067000
OG0014465	Sbicolor_v5	Sobic.003G120125
OG0014465	Sbicolor_v5	Sobic.004G186800
OG0014465	Sbicolor_v5	Sobic.008G054801
OG0014480	Sbicolor_v5	Sobic.002G282550
OG0014480	Sbicolor_v5	Sobic.003G172250
OG0014535	Sbicolor_v5	Sobic.001G176501
OG0014553	Sbicolor_v5	Sobic.003G180200
OG0014690	Sbicolor_v5	Sobic.008G029000
OG0014703	Sbicolor_v5	Sobic.008G074300
OG0014705	Sbicolor_v5	Sobic.008G046300
OG0014726	Sbicolor_v5	Sobic.008G186800
OG0014757	Sbicolor_v5	Sobic.007G010200
OG0014851	Zmays_v5	Zm00001eb019050
OG0015020	Sbicolor_v5	Sobic.009G085300
OG0015078	Sbicolor_v5	Sobic.009G179200
OG0015091	Sbicolor_v5	Sobic.010G178700
OG0015123	Sbicolor_v5	Sobic.010G230200
OG0015135	Sbicolor_v5	Sobic.010G165100
OG0015188	Sbicolor_v5	Sobic.005G138000
OG0015230	Sbicolor_v5	Sobic.006G047900
OG0015247	Sbicolor_v5	Sobic.006G233300
OG0015268	Sbicolor_v5	Sobic.006G094800
OG0015557	Sbicolor_v5	Sobic.004G031200
OG0015583	Sbicolor_v5	Sobic.009G123100
OG0015584	Gmax_Wm82_v2	Glyma.08G056400
OG0015604	Gmax_Wm82_v2	Glyma.12G090600
OG0015723	Gmax_Wm82_v2	Glyma.13G134200
OG0015759	Gmax_Wm82_v2	Glyma.20G238000
OG0015760	Gmax_Wm82_v2	Glyma.10G256400
OG0015821	Gmax_Wm82_v2	Glyma.20G155200
OG0015857	Zmays_v5	Zm00001eb205150
OG0015943	Gmax_Wm82_v2	Glyma.05G026100
OG0015943	Gmax_Wm82_v2	Glyma.17G100800
OG0016026	Gmax_Wm82_v2	Glyma.17G218600
OG0016066	Gmax_Wm82_v2	Glyma.13G165300
OG0016068	Gmax_Wm82_v2	Glyma.14G112500
OG0016269	Gmax_Wm82_v2	Glyma.07G090400
OG0016460	Gmax_Wm82_v2	Glyma.04G025100
OG0016697	Gmax_Wm82_v2	Glyma.07G179900
OG0017255	Gmax_Wm82_v2	Glyma.16G167200
OG0017348	Gmax_Wm82_v2	Glyma.16G039800
OG0017348	Gmax_Wm82_v2	Glyma.19G113400
OG0017364	Gmax_Wm82_v2	Glyma.03G127800
OG0017364	Gmax_Wm82_v2	Glyma.19G130400
OG0017446	Gmax_Wm82_v2	Glyma.19G030200
OG0017479	Gmax_Wm82_v2	Glyma.19G104200
OG0017540	Gmax_Wm82_v2	Glyma.14G158500
OG0017572	Gmax_Wm82_v2	Glyma.05G084400
OG0017572	Gmax_Wm82_v2	Glyma.20G208700
OG0017629	Gmax_Wm82_v2	Glyma.05G182300
OG0017647	Gmax_Wm82_v2	Glyma.08G055600
OG0017752	Gmax_Wm82_v2	Glyma.11G198500
OG0017777	Gmax_Wm82_v2	Glyma.01G217600
OG0017777	Gmax_Wm82_v2	Glyma.11G025600
OG0017813	Gmax_Wm82_v2	Glyma.01G190600
OG0017839	Gmax_Wm82_v2	Glyma.01G181600
OG0017839	Gmax_Wm82_v2	Glyma.11G059800
OG0017919	Gmax_Wm82_v2	Glyma.01G191300
OG0017976	Gmax_Wm82_v2	Glyma.08G296700
OG0017981	Gmax_Wm82_v2	Glyma.08G319200
OG0017981	Gmax_Wm82_v2	Glyma.18G094300
OG0018026	Gmax_Wm82_v2	Glyma.18G114800
OG0018040	Sbicolor_v5	Sobic.003G172922
OG0018056	Gmax_Wm82_v2	Glyma.18G116700
OG0018081	Sbicolor_v5	Sobic.002G288700
OG0018153	Sbicolor_v5	Sobic.003G172908
OG0018161	Sbicolor_v5	Sobic.006G047500
OG0018169	Gmax_Wm82_v2	Glyma.18G068500
OG0018170	Sbicolor_v5	Sobic.008G160300
OG0018266	Zmays_v5	Zm00001eb240730
OG0018358	Sbicolor_v5	Sobic.004G059600
OG0018394	Sbicolor_v5	Sobic.004G197900
OG0018551	Zmays_v5	Zm00001eb237580
OG0018563	Zmays_v5	Zm00001eb234090
OG0018595	Zmays_v5	Zm00001eb238070
OG0018611	Sbicolor_v5	Sobic.004G196800
OG0018750	Sbicolor_v5	Sobic.003G170100
OG0018796	Sbicolor_v5	Sobic.003G374851
OG0018797	Sbicolor_v5	Sobic.003G382300
OG0018800	Zmays_v5	Zm00001eb333510
OG0018939	Zmays_v5	Zm00001eb140540
OG0018952	Sbicolor_v5	Sobic.003G335000
OG0019028	Sbicolor_v5	Sobic.003G374775
OG0019048	Sbicolor_v5	Sobic.003G329000
OG0019229	Sbicolor_v5	Sobic.008G092566
OG0019230	Sbicolor_v5	Sobic.008G052450
OG0019241	Sbicolor_v5	Sobic.008G188100
OG0019330	Sbicolor_v5	Sobic.008G189900
OG0019352	Zmays_v5	Zm00001eb406080
OG0019367	Sbicolor_v5	Sobic.007G180050
OG0019383	Sbicolor_v5	Sobic.007G113400
OG0019383	Sbicolor_v5	Sobic.007G113567
OG0019389	Sbicolor_v5	Sobic.007G142700
OG0019504	Sbicolor_v5	Sobic.007G227700
OG0019670	Sbicolor_v5	Sobic.001G112700
OG0019836	Zmays_v5	Zm00001eb008520
OG0019842	Sbicolor_v5	Sobic.001G320900
OG0019952	Zmays_v5	Zm00001eb016400
OG0019956	Sbicolor_v5	Sobic.010G158900
OG0019990	Sbicolor_v5	Sobic.001G190200
OG0020210	Sbicolor_v5	Sobic.001G112800
OG0020378	Zmays_v5	Zm00001eb353860
OG0020420	Sbicolor_v5	Sobic.009G218800
OG0020609	Sbicolor_v5	Sobic.010G040600
OG0020625	Zmays_v5	Zm00001eb121720
OG0020723	Sbicolor_v5	Sobic.010G153900
OG0020841	Sbicolor_v5	Sobic.005G200300
OG0021022	Sbicolor_v5	Sobic.006G099501
OG0021052	Zmays_v5	Zm00001eb433740
OG0021118	Sbicolor_v5	Sobic.006G044400
OG0021201	Zmays_v5	Zm00001eb067730
OG0021242	Sbicolor_v5	Sobic.006G181600
OG0021244	Sbicolor_v5	Sobic.006G048300
OG0021328	Sbicolor_v5	Sobic.002G156501
OG0021346	Sbicolor_v5	Sobic.002G030500
OG0021463	Zmays_v5	Zm00001eb312220
OG0021485	Sbicolor_v5	Sobic.002G351400
OG0021901	Zmays_v5	Zm00001eb152760
OG0021902	Zmays_v5	Zm00001eb152770
OG0021950	Zmays_v5	Zm00001eb372190
OG0021996	Zmays_v5	Zm00001eb252720
